# Nuclear reassembly defects after mitosis trigger apoptotic and p53-dependent safeguard mechanisms in *Drosophila*

**DOI:** 10.1101/2024.01.21.576567

**Authors:** Jingjing Li, Laia Jordana, Haytham Mehsen, Xinyue Wang, Vincent Archambault

## Abstract

In animals, mitosis involves the breakdown of the nuclear envelope and the sorting of individualized, condensed chromosomes. During mitotic exit, emerging nuclei reassemble a nuclear envelope around a single mass of interconnecting chromosomes. The molecular mechanisms of nuclear reassembly are incompletely understood. Moreover, the cellular and physiological consequences of defects in this process are largely unexplored. Here, we have characterized a mechanism essential for nuclear reassembly in *Drosophila*. We show that Ankle2 promotes the PP2A-dependent recruitment of BAF and Lamin at reassembling nuclei, and that failures in this mechanism result in severe nuclear defects after mitosis. We then took advantage of perturbations in this mechanism to investigate the physiological responses to nuclear reassembly defects during tissue development *in vivo*. Partial depletion of Ankle2, BAF or Lamin in imaginal wing discs results in wing development defects accompanied by apoptosis. We found that blocking apoptosis strongly enhances developmental defects. Blocking p53 does not prevent apoptosis but enhances defects due to the loss of a cell cycle checkpoint. Our results suggest that apoptotic and p53-dependent responses play a crucial role in safeguarding tissue development in response to sporadic nuclear reassembly defects.
