## Supplemental Table S1 for "Nuclear reassembly defects after mitosis trigger apoptotic and p53-dependent safeguard mechanisms in *Drosophila*"

### Sheet: Feuil1
Transgene/mutant	Source	Genotype
UAS-GFP.nls	BDSC 4776	w[1118]; P{w[+mC]=UAS-GFP.nls}8
UAS-mcherry.nls	BDSC 38425	w[*]; P{w[+mC]=UAS-mCherry.NLS}2; MKRS/TM6B
UAS-Ankle2 RNAi #1	VDRC 100655	P{KK106212}VIE-260B
UAS-Ankle2 RNAi #2	BDSC 77437	y[1] sc[*] v[1] sev[21]; P{y[+t7.7] v[+t1.8]=TRiP.HMC06569}attP40
UAS-BAF RNAi #1 (40D)	VDRC 102013	P{KK109252}VIE-260B
UAS-BAF RNAi #2	BDSC 36108	y1 sc* v1 sev21; P{TRiP.HMS00195}attP2
UAS-p35	BDSC 5073	w[*]; P{w[+mC]=UAS-p35.H}BH2
UAS-p53 RNAi #1	VDRC 38235	w1118; P{GD4483}v38235
UAS-p53 RNAi #2	VDRC 10692	w1118; P{GD4483}v10692
UAS-Lamin RNAi	VDRC 107419	P{KK102399}VIE-260B
UAS-Diap1 #1	BDSC 6657	w*; P{UAS-DIAP1.H}3
UAS-Diap1 #2	BDSC 63820	y1 w*; P{UASp-Diap1.P}9-4
UASt-GFP-BAFWT	From Talia Volk	UASt-GFP-BAFWT/TM3 Sb
UASt-GFP-BAF3A	From Talia Volk	UASt-GFP-BAF3A/TM3 Sb
UAS-Ark RNAi	VDRC 35122	w1118; P{GD12048}v35122/TM3
UAS-Hid RNAi	VDRC 8269	w1118; P{GD1673}v8269
UAS-Dronc RNAi	VDRC 100424	P{KK104278}VIE-260B
UAS-cycE RNAi	VDRC 47941	w1118; P{GD14749}v47941
UAS-NT RNAi_mch	BDSC 35785	y[1] sc[*] v[1] sev[21]; P{y[+t7.7] v[+t1.8]=VALIUM20-mCherry.RNAi}attP2
UAS-NT RNAi_GFP	VDRC 60103	P{KK60103}VIE-260B
UAS-Tio	VDRC 60101	P{KK60101}VIE-260B
UAS-man1 RNAi	VDRC 108906	P{KK105759}VIE-260B
UAS-otefin RNAi	VDRC 105308	P{KK109866}VIE-260B
Nubbin-Gal4	BDSC 86108	w[*]; P{w[nub.PK]=nub-GAL4.K}2
p535A-1-4	BDSC 6815	y[1] w[1118]; p53[5A-1-4]
p53Df	BDSC 7547	w[1118]; Df(2R)Exel6065, P{w[+mC]=XP-U}Exel6065/CyO
PP2A-29BEP2332	BDSC 30989	y[1] w[*]; Mi{y[+mDint2]=MIC}wrd[MI00407]/TM6B, Tb[1]
cyclinE1F36	BDSC 77861	CycE[1F36]/CyO
AgoEP1135	BDSC 16989	w[1118]; P{w[+mC]=EP}ago[EP1135]/TM6B, Tb[1]
AgoEY01092	BDSC 20064	y[1] w[67c23]; P{y[+mDint2] w[+mC]=EPgy2}ago[EY01092]/TM3, Sb[1] Ser[1]
chk2KD	From Pamela Geyer	chk2KD/CyO
chk2p30	From Pamela Geyer	chk2KD/CyO w+
baf1	From Hiro Ohkura	baf1/ CyO
mtsXE2258	BDSC 5684	mts[XE-2258]/CyO, P{ry[+t7.2]=sevRas1.V12}FK1
LamA25	BDSC 25092	Lam[A25] pr[1]/CyO; st[1]
ballE107	From Hiro Ohkura	ballE107/TM6C
twsP	From David Glover	y w; tws[P]=l(3)j11c8/TM6B
